# Strain-specific evolution and host-specific regulation of transposable elements in the model plant symbiont *Rhizophagus irregularis*

**DOI:** 10.1101/2023.12.01.569630

**Authors:** Jordana Inácio Nascimento Oliveira, Nicolas Corradi

## Abstract

Transposable elements (TEs) are repetitive DNA that can create variability in genome structure and regulation. The genome of *Rhizophagus irregularis*, a widely studied arbuscular mycorrhizal fungus (AMF), comprises approximately 50% repetitive sequences that include transposable elements. Despite their abundance, two-thirds of TEs remain unclassified, and their regulation among AMF life-stages remains unknown. Here, we aimed to improve our understanding of TE diversity and regulation in this model species by curating repeat datasets obtained from chromosome-level assemblies and by investigating their expression across multiple conditions. Our analyses uncovered new TE superfamilies and families in this model symbiont and revealed significant differences in how these sequences evolve both within and between *R. irregularis* strains. With this curated TE annotation, we also detected that the number of upregulated TE families in colonized roots is four times higher than in the extraradical mycelium, and their overall expression differs depending on the plant host. This work provides a fine-scale view of TE diversity and evolution in model plant symbionts and highlights their transcriptional dynamism and specificity during host-microbe interactions. We also provide Hidden Markov Model profiles of TE domains for future manual curation of uncharacterized sequences (https://github.com/jordana-olive/TE-manual-curation/tree/main).
