## Supplementary File for "Strain-specific evolution and host-specific regulation of transposable elements in the model plant symbiont *Rhizophagus irregularis*"

### Sheet: S1
Supplementary File S1 – R. irregularis strains assemblies used in this study
Accession	Name	Description	Reference
GCA_020716705.1	4401	homokaryon	Yildirir et al., 2021
GCA_020716765.1	A1	homokaryon	Yildirir et al., 2021
GCA_020716725.1	DAOM197198	homokaryon	Yildirir et al., 2021
GCA_020716685.1	B3	homokaryon	Yildirir et al., 2021
GCA_020716745.1	C2	homokaryon	Yildirir et al., 2021
PRJNA922099	A4	dikaryon	Spershneider et al., 2023
PRJNA922099	A5	dikaryon	Spershneider et al., 2023
PRJNA922099	G1	dikaryon	Spershneider et al., 2023
PRJNA922099	SL1	dikaryon	Spershneider et al., 2023

### Sheet: S2
Supplementary Material S2 – TE domains used in hmm profiles
Order/family	Domain	Access	Source
LINE	Rnase_HI_RT_non_LTR	cd09276	Conserved Domains NCBI
PLE	GIY-YIG_PLEs	cd10442	Conserved Domains NCBI
DIRS	Rnase_HI_RT_DIRS1	cd09275	Conserved Domains NCBI
LTR	RVT_1	pfam00078	PFAM/Interpro
LTR/Copia	Rnase_HI_RT_Ty1	cd09272	Conserved Domains NCBI
LTR/Bel	RNase_HI_RT_Bel	cd09273	Conserved Domains NCBI
LTR/Gypsy	Rnase_HI_RT_Ty3	cd09274	Conserved Domains NCBI
Helitron	Helitron_like_N	pfam14214	PFAM/Interpro
Crypton	TYR_RECOMBINASE	PS51898	PFAM/Interpro
Academ	DDE/D	https://www.pnas.org/action/downloadSupplement?doi=10.1073%2Fpnas.1104208108&file=sd01.txt	Yuan and Wessler, 2011
CMC	DDE/D	https://www.pnas.org/action/downloadSupplement?doi=10.1073%2Fpnas.1104208108&file=sd01.txt	Yuan and Wessler, 2011
Ginger	DDE/D	https://www.pnas.org/action/downloadSupplement?doi=10.1073%2Fpnas.1104208108&file=sd01.txt	Yuan and Wessler, 2011
hAT	DDE/D	https://www.pnas.org/action/downloadSupplement?doi=10.1073%2Fpnas.1104208108&file=sd01.txt	Yuan and Wessler, 2011
Kolobok	DDE/D	https://www.pnas.org/action/downloadSupplement?doi=10.1073%2Fpnas.1104208108&file=sd01.txt	Yuan and Wessler, 2011
Merlin	DDE/D	https://www.pnas.org/action/downloadSupplement?doi=10.1073%2Fpnas.1104208108&file=sd01.txt	Yuan and Wessler, 2011
MULE	DDE/D	https://www.pnas.org/action/downloadSupplement?doi=10.1073%2Fpnas.1104208108&file=sd01.txt	Yuan and Wessler, 2011
Novosib	DDE/D	https://www.pnas.org/action/downloadSupplement?doi=10.1073%2Fpnas.1104208108&file=sd01.txt	Yuan and Wessler, 2011
P	DDE/D	https://www.pnas.org/action/downloadSupplement?doi=10.1073%2Fpnas.1104208108&file=sd01.txt	Yuan and Wessler, 2011
PIF-Harbinger	DDE/D	https://www.pnas.org/action/downloadSupplement?doi=10.1073%2Fpnas.1104208108&file=sd01.txt	Yuan and Wessler, 2011
PiggyBac	DDE/D	https://www.pnas.org/action/downloadSupplement?doi=10.1073%2Fpnas.1104208108&file=sd01.txt	Yuan and Wessler, 2011
Sola1	DDE/D	https://www.pnas.org/action/downloadSupplement?doi=10.1073%2Fpnas.1104208108&file=sd01.txt	Yuan and Wessler, 2011
Sola2	DDE/D	https://www.pnas.org/action/downloadSupplement?doi=10.1073%2Fpnas.1104208108&file=sd01.txt	Yuan and Wessler, 2011
Sola3	DDE/D	https://www.pnas.org/action/downloadSupplement?doi=10.1073%2Fpnas.1104208108&file=sd01.txt	Yuan and Wessler, 2011
Tc1-mariner	DDE/D	https://www.pnas.org/action/downloadSupplement?doi=10.1073%2Fpnas.1104208108&file=sd01.txt	Yuan and Wessler, 2011
Transib	DDE/D	https://www.pnas.org/action/downloadSupplement?doi=10.1073%2Fpnas.1104208108&file=sd01.txt	Yuan and Wessler, 2011
Zator	DDE/D	https://www.pnas.org/action/downloadSupplement?doi=10.1073%2Fpnas.1104208108&file=sd01.txt	Yuan and Wessler, 2011
Plavaka	Plavaka transposase	PF18759	PFAM/Interpro
KDZ/Zizupton	KDZ transposase	PF18758	PFAM/Interpro

### Sheet: S3
Supplementary File S2 - RNAseq used in this study
Accession	Description	Sample	Group	Reference	Total reads	Mapped reads in Rhiir genome	% mapping in Rhiir genome
SRR14294959	germinating spores	control1	control	Dallaire et al., 2021	59484400	37503989	63.05
SRR14294960	germinating spores	control2	control	Dallaire et al., 2021	32828563	23458806	71.46
SRR14294961	germinating spores	control3	control	Dallaire et al., 2021	68677311	49181339	71.61
SRR5644319	Mycorrhizaed Chives roots (Allium schoenoprasum)	Allium1	Allium	Zeng et al., 2018	13189282	751269	5.7
SRR5644321	Mycorrhizaed Chives roots (Allium schoenoprasum)	Allium2	Allium	Zeng et al., 2018	13188195	751269	5.7
SRR5644323	Mycorrhizaed Chives roots (Allium schoenoprasum)	Allium3	Allium	Zeng et al., 2018	13146559	1276471	9.71
SRR5644331	Laser dissected cells contain arbuscules collected from Medicago truncatula	ARB1	ARB	Zeng et al., 2018	16178063	6272911	38.77
SRR5644332	Laser dissected cells contain arbuscules collected from Medicago truncatula	ARB2	ARB	Zeng et al., 2018	12629452	5130831	40.63
SRR5644333	Laser dissected cells contain arbuscules collected from Medicago truncatula	ARB3	ARB	Zeng et al., 2018	17763512	7567428	42.6
SRR1979306	Mycorrhizaed Brachypodium distachyon roots	brachy1	Brachypodium	Kamel et al., 2017	7813899	288563	3.69
SRR1979307	Mycorrhizaed Brachypodium distachyon roots	brachy2	Brachypodium	Kamel et al., 2017	8351986	307892	3.69
SRR1979308	Mycorrhizaed Brachypodium distachyon roots	brachy3	Brachypodium	Kamel et al., 2017	7647512	217698	2.85
SRR5644334	Laser dissected intraradical mycelium in mycorrhizaed Medicago roots	IRM1	IRM	Zeng et al., 2018	12206134	7220820	59.16
SRR5644335	Laser dissected intraradical mycelium in mycorrhizaed Medicago roots	IRM2	IRM	Zeng et al., 2018	13300704	7697941	57.88
SRR5644336	Laser dissected intraradical mycelium in mycorrhizaed Medicago roots	IRM3	IRM	Zeng et al., 2018	15014353	9559977	63.67
SRR5644325	Mycorrhizaed Nicotiana benthamiana roots	nicotiana1	nicotiana	Zeng et al., 2018	12015489	563931	4.69
SRR5644327	Mycorrhizaed Nicotiana benthamiana roots	nicotiana2	nicotiana	Zeng et al., 2018	12037880	273211	2.27
SRR5644329	Mycorrhizaed Nicotiana benthamiana roots	nicotiana3	nicotiana	Zeng et al., 2018	12050244	728950	6.05
SAMD00020566	Extrarradical mycellium in Medicago truncatula	ERM1	ERM	Tsuzuki et al., 2016	4158873	2228260	53.58
SAMD00020567	Extrarradical mycellium in Medicago truncatula	ERM2	ERM	Tsuzuki et al., 2016	7153996	2187388	30.58
SAMD00020568	Extrarradical mycellium in Medicago truncatula	ERM3	ERM	Tsuzuki et al., 2016	5355008	2192631	40.95
SRR5644313	Mycorrhizaed Medicago truncatula roots	MYC1	MYC	Zeng et al., 2018	13218332	921530	6.97
SRR5644315	Mycorrhizaed Medicago truncatula roots	MYC2	MYC	Zeng et al., 2018	12070357	944361	7.82
SRR5644317	Mycorrhizaed Medicago truncatula roots	MYC3	MYC	Zeng et al., 2018	12056747	951811	7.89

### Sheet: S4
Supplementary family S4 – Number of upregulated TEs in each condition
Life stage					Host condition
families	ARB	IRM	ERM		families	allium	Medicago	brachy	nicotiana
SINE	158	148	34		SINE	60	27	23	26
Gypsy	89	76	15		MITE	39	27	20	25
MITE	84	79	13		Gypsy	30	24	22	20
CMC-EnSpm	60	46	12		CMC-EnSpm	26	20	11	15
hAT-Ac	56	49	9		LINE	25	16	17	15
LINE	56	52	11		Helitron	22	10	9	12
MULE-MuDR	50	47	8		hAT-Ac	20	12	12	15
Helitron	45	39	7		MULE-MuDR	18	12	10	11
Plavaka	36	35	5		hAT-Tag1	13	11	9	9
hAT-Tag1	30	30	5		Plavaka	12	10	3	10
Maverick	25	15	8		Zator	12	5	5	6
Zator	22	17	3		Maverick	11	8	2	10
hAT	20	18	4		I	9	4	3	5
TcMar-Tc1	19	17	5		hAT	8	8	3	7
Crypton-A	18	14	7		hAT-hAT19	8	2	3	7
I	17	19	2		TcMar-Tc1	8	6	3	8
TcMar-Pogo	16	18	2		MULE	7	3	2	3
hAT-hAT19	15	14	3		RTE-BovB	7	4	4	4
hAT-Tip100	14	16	1		Crypton-A	6	3	3	3
P	13	12	5		PIF-Harbinger	6	1	3	4
CMC	12	10	2		TcMar-Pogo	6	5	6	5
L1-Tx1	11	9	1		L1	5	2	2	2
L1	10	8	2		CMC	4	3	2	3
MULE	10	9	4		hAT-Tip100	4	3	3	6
PIF-Harbinger	8	8	1		L1-Tx1	4	3	4	4
RTE-BovB	6	8	0		P	4	1	1	2
I-Jockey	4	4	1		Proto1	4	1		1
Proto1	4	5	1		I-Jockey	3	2	2	3
Crypton	3	3	1		Sola-3	3	0	0	2
Ginger-2	3	2	0		Crypton	2	1	1	1
PiggyBac	3	2	2		Dualen	2	1	1	1
Tc1-Mariner	3	3	0		PiggyBac	2	1	1	1
Zisupton	3	3	1		Academ-1	1	0	0	0
DIRS	2	3	1		CMC-Chapaev	1	1	0	1
Dualen	2	2	0		CR1-Zenon	1	0	0	0
hAT-Restless	2	2	0		DIRS	1	0	0	0
LTR	2	2	1		Ginger-2	1	1	1	1
Proto2	2	2	0		hAT-hATm	1	0	0	0
Sola-1	2	1	0		hAT-Restless	1	0	1	0
Sola-3	2	3	3		LTR	1	1	0	1
TcMar-Ant1	2	2	0		P-Fungi	1	0	0	0
Academ-1	1	1	0		Sola-1	1	0	0	0
CMC-Chapaev	1	1	1		Sola-2	1	0	0	1
Copia	1	1	0		Tc1-Mariner	1	1	2	1
CR1-Zenon	1	1	0		TcMar-Mariner	1	0		0
hAT-hATm	1	0	0		Zisupton	1	0	0	0
Kolobok-H	1	1	0		Copia	0	1	0	0
L2	1	1	0		CR1	0	0	1	0
P-Fungi	1	1	1
R1	1	1	0
R2	1	1	1
R2-NeSL	1	1	0
RTE-X	1	0	0
Sola-2	1	1	0
Tad1	1	2	0
CR1	0	0	1
R1-LOA	0	1	0
Transib	0	0	1
